# Population genetics and phylogeographic history of the insular lizard *Podarcis lilfordi* (Gunther, 1874) from the Balearic Islands based on genome-wide polymorphic data

**DOI:** 10.1101/2024.03.06.583662

**Authors:** Katherin Otalora, Joan Lluís Riera, Giacomo Tavecchia, Andreu Rotger, José Manuel Igual, Jean-Remi Paul Trotta, Laura Baldo

## Abstract

Islands provide a great system to explore the processes that maintain genetic diversity and promote local adaptation. We explored the genomic diversity of the Balearic lizard *Podarcis lilfordi*, an endemic species characterized by numerous small insular populations with large phenotypic diversity. Using the newly available genome for this species, we characterized more than 300,000 SNPs, merging Genotype by Sequencing (GBS) data with previously published Restriction-site associated DNA sequencing (RADSeq) data, providing a dataset of 16 island populations (191 individuals) across the range of species distribution (Menorca, Mallorca, and Cabrera). Results indicate that each islet hosts a well-differentiated population (Fst=0.247±0.09), with no recent immigration/translocation events. Contrary to expectations, most populations harbor a considerable genetic diversity (mean nucleotide diversity, Pi=0.144±0.021), characterized by overall low inbreeding values (Fis<0.1). While the genetic diversity significantly decreased with decreasing islet surface, maintenance of substantial genetic diversity even in tiny islets suggests variable selection or other mechanisms that buffer genetic drift. Maximum-likelihood tree based on concatenated SNP data confirmed the existence of the two major independent lineages of Menorca and Mallorca/Cabrera. Multiple lines of evidence, including admixture and root testing, robustly placed the origin of the species in the Mallorca Island, rather than in Menorca. Outlier analysis mainly retrieved a strong signature of genome differentiation between the two major archipelagos, especially in the sexual chromosome Z. A set of proteins were target of multiple outliers and primarily associated with binding and catalytic activity, providing interesting candidates for future selection studies. This study provides the framework to explore crucial aspects of the genetic basis of phenotypic divergence and insular adaptation.
