## Supplementary material for "Population genetics and phylogeographic history of the insular lizard *Podarcis lilfordi* (Gunther, 1874) from the Balearic Islands based on genome-wide polymorphic data": Table S

### Sheet: Table S1
Table S1: Individual sample metadata
Dataset	Sample_ID	Islet	Archipielago	Sampling_Year	Sex	SVL (Snout-Vent Length) (mm)	W (Weight) (gr)
GBS	AR6566	AdGr	Menorca	2015	F	53	4
GBS	AR6574	AdGr	Menorca	2015	F	54	4
GBS	AR6567	AdGr	Menorca	2015	M	59	7
GBS	AR6481	AdGr	Menorca	2015	M	57	6
GBS	AR6568	AdGr	Menorca	2015	F	49	3
GBS	AR6569	AdGr	Menorca	2015	F	44	3
GBS	AR6570	AdGr	Menorca	2015	M	58	5
GBS	AR6571	AdGr	Menorca	2015	F	54	3
GBS	AR6572	AdGr	Menorca	2015	F	50	4
GBS	AR6573	AdGr	Menorca	2015	M	56	6
GBS	AR6542	Aire	Menorca	2015	M	60	8
GBS	AR6543	Aire	Menorca	2015	M	72	15
GBS	AR6544	Aire	Menorca	2015	F	60	7
GBS	AR6545	Aire	Menorca	2015	F	60	6
GBS	AR6536	Aire	Menorca	2015	M	60	10
GBS	AR6537	Aire	Menorca	2015	M	70	13
GBS	AR6538	Aire	Menorca	2015	M	68	5
GBS	AR6479	Aire	Menorca	2015	M	54	6
GBS	AR6539	Aire	Menorca	2015	F	55	7
GBS	AR6540	Aire	Menorca	2015	M	65	12
GBS	AR6541	Aire	Menorca	2015	F	58	8
GBS	AR6546	Colom	Menorca	2015	M	58	5
GBS	AR6555	Colom	Menorca	2015	F	56	6
GBS	AR6547	Colom	Menorca	2015	M	61	7
GBS	AR6548	Colom	Menorca	2015	M	64	7
GBS	AR6549	Colom	Menorca	2015	M	60	6
GBS	AR6550	Colom	Menorca	2015	M	61	5
GBS	AR6551	Colom	Menorca	2015	M	62	8
GBS	AR6552	Colom	Menorca	2015	M	62	8
GBS	AR6553	Colom	Menorca	2015	M	62	8
GBS	AR6554	Colom	Menorca	2015	M	61	7
GBS	AR6497	EnCurt	Mallorca	2015	M	64	7.3	640
GBS	AR6498	EnCurt	Mallorca	2015	M	71	8.9	710
GBS	AR6499	EnCurt	Mallorca	2015	M	70	9.4	700
GBS	AR6500	EnCurt	Mallorca	2015	F	59	4.6	590
GBS	AR6501	EnCurt	Mallorca	2015	M	68	8	680
GBS	AR6502	EnCurt	Mallorca	2015	F	66	7.1	660
GBS	AR6503	EnCurt	Mallorca	2015	F	57	5.4	570
GBS	AR6489	EnCurt	Mallorca	2015	M	68	10.2	680
GBS	AR6504	EnCurt	Mallorca	2015	M	73	9.6	730
GBS	AR6505	EnCurt	Mallorca	2015	M	71	10.6	710
GBS	AR6506	EnCurt	Mallorca	2015	M	68	7.8	680
GBS	AR6507	EnCurt	Mallorca	2015	F	68	8.2	680
GBS	AR6508	EnCurt	Mallorca	2015	F	62	6.4	620
GBS	AR6490	EnCurt	Mallorca	2015	M	69	10	690
GBS	AR6509	EnCurt	Mallorca	2015	M	69	9.7	690
GBS	AR6510	EnCurt	Mallorca	2015	M	73	10.5	730
GBS	AR6491	EnCurt	Mallorca	2015	M	72	10.4	720
GBS	AR6492	EnCurt	Mallorca	2015	F	67	5.6	670
GBS	AR6493	EnCurt	Mallorca	2015	F	57	5.5	570
GBS	AR6494	EnCurt	Mallorca	2015	M	72	9.8	720
GBS	AR6480	EnCurt	Mallorca	2015	M	N/A	N/A	#VALUE!
GBS	AR6495	EnCurt	Mallorca	2015	M	65	7.4	650
GBS	AR6496	EnCurt	Mallorca	2015	M	73	10.3	730
GBS	AR6511	Moltona	Mallorca	2016	M	72	11.2	720
GBS	AR6515	Moltona	Mallorca	2016	F	61	5.8	610
GBS	AR6516	Moltona	Mallorca	2016	F	67	6.5	670
GBS	AR6517	Moltona	Mallorca	2016	M	74	10	740
GBS	AR6482	Moltona	Mallorca	2016	F	60	4.4	600
GBS	AR6518	Moltona	Mallorca	2016	M	64	9.2	640
GBS	AR6520	Moltona	Mallorca	2016	M	69	7.8	690
GBS	AR6519	Moltona	Mallorca	2016	F	63	5.3	630
GBS	AR6512	Moltona	Mallorca	2016	M	51	3.9	510
GBS	AR6513	Moltona	Mallorca	2016	M	71	10.3	710
GBS	AR6514	Moltona	Mallorca	2016	M	78	10.9	780
GBS	AR6524	Guardia	Mallorca	2016	F	N/A	N/A	NA
GBS	AR6527	Guardia	Mallorca	2016	M	66	7.3	660
GBS	AR6530	Guardia	Mallorca	2016	M	64	7	640
GBS	AR6528	Guardia	Mallorca	2016	M	68	7.4	680
GBS	AR6529	Guardia	Mallorca	2016	M	67	9	670
GBS	AR6533	Guardia	Mallorca	2016	M	60	6.2	600
GBS	AR6534	Guardia	Mallorca	2016	M	68	8.3	680
GBS	AR6535	Guardia	Mallorca	2016	M	54	4.1	540
GBS	AR6531	Guardia	Mallorca	2016	M	66	7.3	660
GBS	AR6523	Guardia	Mallorca	2016	M	68	8.5	680
GBS	AR6532	Guardia	Mallorca	2016	M	69	8.6	690
GBS	AR6525	Guardia	Mallorca	2016	F	57	4.6	570
GBS	AR6526	Guardia	Mallorca	2016	M	N/A	N/A	#VALUE!
GBS	AR6522	Guardia	Mallorca	2016	M	63	6.2	630
GBS	AR6521	Guardia	Mallorca	2016	M	65	4.8	650
GBS	AR6556	PrCv	Menorca	2015	M	60	7
GBS	AR6565	PrCv	Menorca	2015	M	63	9
GBS	AR6557	PrCv	Menorca	2015	M	65	7
GBS	AR6558	PrCv	Menorca	2015	M	67	10
GBS	AR6559	PrCv	Menorca	2015	F	50	5
GBS	AR6560	PrCv	Menorca	2015	M	63	9
GBS	AR6561	PrCv	Menorca	2015	F	60	6
GBS	AR6562	PrCv	Menorca	2015	UNK	45	4
GBS	AR6563	PrCv	Menorca	2015	M	65	9
GBS	AR6564	PrCv	Menorca	2015	M	63	9
GBS	AR6575	Ravl	Menorca	2015	UNK	50	4
GBS	AR6584	Ravl	Menorca	2015	M	65	8
GBS	AR6576	Ravl	Menorca	2015	M	55	4
GBS	AR6577	Ravl	Menorca	2015	M	64	7
GBS	AR6578	Ravl	Menorca	2015	F	57	5
GBS	AR6579	Ravl	Menorca	2015	M	67	8
GBS	AR6580	Ravl	Menorca	2015	M	65	9
GBS	AR6581	Ravl	Menorca	2015	M	60	7
GBS	AR6582	Ravl	Menorca	2015	M	68	10
GBS	AR6583	Ravl	Menorca	2015	M	65	8
RADSeq	SRR12206986	Rei	Menorca
RADSeq	SRR12206987	Aire	Menorca
RADSeq	SRR12206988	Rei	Menorca
RADSeq	SRR12206989	Rei	Menorca
RADSeq	SRR12206990	Rei	Menorca
RADSeq	SRR12206991	Rei	Menorca
RADSeq	SRR12206992	Rei	Menorca
RADSeq	SRR12206993	Rei	Menorca
RADSeq	SRR12206994	Rei	Menorca
RADSeq	SRR12206995	Rei	Menorca
RADSeq	SRR12206996	Rei	Menorca
RADSeq	SRR12206997	Porros	Menorca
RADSeq	SRR12206998	Aire	Menorca
RADSeq	SRR12206999	Porros	Menorca
RADSeq	SRR12207000	Porros	Menorca
RADSeq	SRR12207001	Porros	Menorca
RADSeq	SRR12207002	Porros	Menorca
RADSeq	SRR12207003	Porros	Menorca
RADSeq	SRR12207004	Porros	Menorca
RADSeq	SRR12207005	Porros	Menorca
RADSeq	SRR12207006	Porros	Menorca
RADSeq	SRR12207007	Porros	Menorca
RADSeq	SRR12207008	Porros	Menorca
RADSeq	SRR12207009	Aire	Menorca
RADSeq	SRR12207010	Foradada	Cabrera
RADSeq	SRR12207011	Foradada	Cabrera
RADSeq	SRR12207012	Foradada	Cabrera
RADSeq	SRR12207013	Foradada	Cabrera
RADSeq	SRR12207014	Foradada	Cabrera
RADSeq	SRR12207015	Foradada	Cabrera
RADSeq	SRR12207016	Foradada	Cabrera
RADSeq	SRR12207017	Foradada	Cabrera
RADSeq	SRR12207018	Foradada	Cabrera
RADSeq	SRR12207019	Foradada	Cabrera
RADSeq	SRR12207020	Aire	Menorca
RADSeq	SRR12207021	Esclatasang	Cabrera
RADSeq	SRR12207022	Esclatasang	Cabrera
RADSeq	SRR12207023	Esclatasang	Cabrera
RADSeq	SRR12207024	Esclatasang	Cabrera
RADSeq	SRR12207025	Esclatasang	Cabrera
RADSeq	SRR12207026	Esclatasang	Cabrera
RADSeq	SRR12207027	Esclatasang	Cabrera
RADSeq	SRR12207028	Esclatasang	Cabrera
RADSeq	SRR12207029	Esclatasang	Cabrera
RADSeq	SRR12207030	Esclatasang	Cabrera
RADSeq	SRR12207031	Aire	Menorca
RADSeq	SRR12207032	Dragonera	Mallorca
RADSeq	SRR12207033	Dragonera	Mallorca
RADSeq	SRR12207034	Dragonera	Mallorca
RADSeq	SRR12207035	Dragonera	Mallorca
RADSeq	SRR12207036	Cabrera_H	Cabrera
RADSeq	SRR12207037	Cabrera_H	Cabrera
RADSeq	SRR12207038	Cabrera_H	Cabrera
RADSeq	SRR12207039	Cabrera_H	Cabrera
RADSeq	SRR12207040	Cabrera_H	Cabrera
RADSeq	SRR12207041	Cabrera_H	Cabrera
RADSeq	SRR12207042	Aire	Menorca
RADSeq	SRR12207043	Cabrera_H	Cabrera
RADSeq	SRR12207044	Cabrera_H	Cabrera
RADSeq	SRR12207045	Cabrera_H	Cabrera
RADSeq	SRR12207046	Cabrera_H	Cabrera
RADSeq	SRR12207047	Cabrera_H	Cabrera
RADSeq	SRR12207048	Cabrera_H	Cabrera
RADSeq	SRR12207049	Colom	Menorca
RADSeq	SRR12207050	Colom	Menorca
RADSeq	SRR12207051	Colom	Menorca
RADSeq	SRR12207052	Colom	Menorca
RADSeq	SRR12207053	Aire	Menorca
RADSeq	SRR12207054	Colom	Menorca
RADSeq	SRR12207055	Colom	Menorca
RADSeq	SRR12207056	Colom	Menorca
RADSeq	SRR12207057	Colom	Menorca
RADSeq	SRR12207058	Colom	Menorca
RADSeq	SRR12207059	Colom	Menorca
RADSeq	SRR12207060	Cabrera_L	Cabrera
RADSeq	SRR12207061	Cabrera_L	Cabrera
RADSeq	SRR12207062	Cabrera_L	Cabrera
RADSeq	SRR12207063	Cabrera_L	Cabrera
RADSeq	SRR12207064	Aire	Menorca
RADSeq	SRR12207065	Cabrera_L	Cabrera
RADSeq	SRR12207066	Cabrera_L	Cabrera
RADSeq	SRR12207067	Cabrera_L	Cabrera
RADSeq	SRR12207068	Cabrera_L	Cabrera
RADSeq	SRR12207069	Colomer	Mallorca
RADSeq	SRR12207070	Colomer	Mallorca
RADSeq	SRR12207071	Colomer	Mallorca
RADSeq	SRR12207072	Colomer	Mallorca
RADSeq	SRR12207073	Aire	Menorca
RADSeq	SRR12207074	Aire	Menorca
RADSeq	SRR12207075	Aire	Menorca
RADSeq	SRR12207076	Aire	Menorca

### Sheet: Table S2
Table S3: GBS read summary
Sample_ID	Reads_raw	Reads_passed_filter	%Reads_passed_filters	Clusters_total	Clusters_hidepth	%Clusters_hidepth	Hetero_est	error_est	Reads_consens	Loci_in_assembly
AR6566	1450631	1440038	99.27	310621	65698	21.15	0.007	0.001	54589	39372
AR6574	1305629	1295135	99.2	266496	62890	23.6	0.007	0.001	52085	38020
AR6567	1072044	1062238	99.09	252383	53508	21.2	0.007	0.002	43571	33442
AR6481	867456	862016	99.37	176795	45231	25.58	0.008	0.002	37320	27739
AR6568	1205227	1193988	99.07	267826	59566	22.24	0.007	0.002	48780	37075
AR6569	1480180	1470096	99.32	377467	68309	18.1	0.007	0.001	54841	38416
AR6570	1412706	1401658	99.22	302365	67037	22.17	0.007	0.001	55413	40035
AR6571	1569735	1557945	99.25	313470	71351	22.76	0.007	0.001	59040	41357
AR6572	1576285	1565098	99.29	290546	71428	24.58	0.007	0.001	59964	43109
AR6573	1954930	1939729	99.22	353378	80211	22.7	0.007	0.002	67899	47388
AR6542	1985667	1969387	99.18	370621	82331	22.21	0.007	0.001	70711	49399
AR6543	1939374	1921351	99.07	410167	82253	20.05	0.008	0.001	70011	50162
AR6544	2080162	2058587	98.96	370741	85538	23.07	0.008	0.001	73727	52795
AR6545	2290200	2271805	99.2	435283	86530	19.88	0.007	0.001	73879	51319
AR6536	1999543	1979938	99.02	382932	84952	22.18	0.008	0.002	72528	51159
AR6537	2124830	2107366	99.18	375990	84467	22.47	0.008	0.001	73090	51376
AR6538	1973786	1957478	99.17	338661	82502	24.36	0.007	0.001	71135	50272
AR6479	1138993	1132169	99.4	210023	58020	27.63	0.007	0.002	50154	36643
AR6539	2108430	2090639	99.16	348609	82757	23.74	0.007	0.001	71579	49965
AR6540	1480669	1468650	99.19	277369	69515	25.06	0.007	0.001	59337	43855
AR6541	1830839	1815812	99.18	316769	76752	24.23	0.007	0.001	66067	47399
AR6546	2116137	2098877	99.18	414058	84928	20.51	0.007	0.001	72230	50124
AR6555	921993	915759	99.32	240842	47313	19.64	0.008	0.002	37859	28515
AR6547	1687410	1673808	99.19	313643	73548	23.45	0.008	0.001	62736	44852
AR6548	2183111	2164292	99.14	372622	83498	22.41	0.007	0.001	71840	50565
AR6549	2327208	2307474	99.15	389534	86450	22.19	0.007	0.001	74489	52076
AR6550	2091882	2073739	99.13	363752	83540	22.97	0.007	0.001	71836	50398
AR6551	1869306	1850444	98.99	335628	79457	23.67	0.007	0.001	68112	49496
AR6552	2398861	2374888	99	434464	91742	21.12	0.007	0.001	78496	54539
AR6553	1351207	1341186	99.26	316870	66642	21.03	0.007	0.001	55319	40256
AR6554	1047111	1038632	99.19	257466	54106	21.01	0.008	0.001	44455	33511
AR6497	1796861	1782000	99.17	324934	80016	24.63	0.006	0.001	70117	50289
AR6498	1649256	1635259	99.15	293561	76461	26.05	0.006	0.001	66964	48665
AR6499	1416066	1404177	99.16	255581	70039	27.4	0.006	0.001	61146	45225
AR6500	1783943	1770013	99.22	307756	79489	25.83	0.006	0.001	69191	49190
AR6501	1781867	1767183	99.18	308656	78380	25.39	0.006	0.001	68682	49599
AR6502	1457644	1445478	99.17	279728	71169	25.44	0.006	0.001	61622	44985
AR6503	1483168	1468481	99.01	281469	72165	25.64	0.006	0.001	62587	46518
AR6489	873890	868011	99.33	233156	43547	18.68	0.006	0.002	34465	25832
AR6504	1237617	1223105	98.83	233592	65333	27.97	0.006	0.001	56830	44719
AR6505	1584865	1573451	99.28	345256	74869	21.69	0.006	0.001	63264	45200
AR6506	1382020	1371948	99.27	282908	68527	24.22	0.006	0.001	58308	42396
AR6507	1414588	1403547	99.22	256326	67958	26.51	0.006	0.001	58526	43341
AR6508	1450212	1438106	99.17	254535	68694	26.99	0.006	0.001	59481	44847
AR6490	1785328	1773369	99.33	421458	79616	18.89	0.006	0.002	66984	46730
AR6509	1750168	1737272	99.26	298790	77310	25.87	0.006	0.001	66975	47953
AR6510	1176745	1167753	99.24	239274	60653	25.35	0.006	0.001	51491	38030
AR6491	1424793	1415236	99.33	295512	67622	22.88	0.006	0.002	57471	41152
AR6492	1499247	1489046	99.32	284783	72311	25.39	0.006	0.001	61668	44355
AR6493	1426851	1417016	99.31	300842	69083	22.96	0.006	0.002	58255	41864
AR6494	992234	984561	99.23	223452	54222	24.27	0.006	0.001	44608	32987
AR6480	2606802	2589773	99.35	309289	98373	31.81	0.007	0.002	84925	56718
AR6495	1319368	1307456	99.1	287969	66693	23.16	0.006	0.002	56486	42256
AR6496	1445290	1433222	99.17	315398	71449	22.65	0.006	0.002	60619	44624
AR6511	1349815	1337069	99.06	261701	67740	25.88	0.007	0.002	58054	43414
AR6515	264129	261609	99.05	103766	5511	5.31	0.012	0.004	4032	3135
AR6516	592556	586566	98.99	145805	29866	20.48	0.009	0.002	24840	20892
AR6517	573768	567270	98.87	152115	28724	18.88	0.008	0.002	24413	20975
AR6482	457292	453536	99.18	123181	19872	16.13	0.009	0.002	16169	13258
AR6518	916369	908795	99.17	214349	47584	22.2	0.008	0.001	38428	29624
AR6520	1149748	1139010	99.07	259919	60806	23.39	0.008	0.001	50519	38660
AR6519	398561	393825	98.81	129852	13076	10.07	0.011	0.003	10482	8812
AR6512	1138874	1127358	98.99	246709	58958	23.9	0.008	0.001	49265	38007
AR6513	1113867	1105307	99.23	252700	55181	21.84	0.008	0.002	45348	34416
AR6514	1066004	1057655	99.22	236050	54074	22.91	0.008	0.002	44571	33642
AR6524	1796037	1779695	99.09	310008	75583	24.38	0.008	0.001	64151	46596
AR6527	1068074	1057513	99.01	237418	53893	22.7	0.008	0.002	45051	35589
AR6530	1164999	1154604	99.11	273690	58615	21.42	0.008	0.002	48388	36556
AR6528	1739798	1721565	98.95	291785	78780	27	0.007	0.001	67677	50203
AR6529	1646796	1633937	99.22	335076	76610	22.86	0.008	0.002	64643	46063
AR6533	1017212	1008057	99.1	224337	52294	23.31	0.007	0.002	43337	33610
AR6534	863284	855146	99.06	217826	43386	19.92	0.008	0.002	35468	27425
AR6535	957207	946304	98.86	227000	49773	21.93	0.007	0.002	41010	32350
AR6531	1046975	1037997	99.14	237245	52171	21.99	0.008	0.002	42819	32295
AR6523	1821887	1808269	99.25	307795	78075	25.37	0.008	0.001	66874	47680
AR6532	1610497	1595867	99.09	294653	74298	25.22	0.008	0.001	63199	45950
AR6525	1594687	1580019	99.08	279162	70889	25.39	0.008	0.001	60987	46015
AR6526	1569950	1556400	99.14	276987	72517	26.18	0.008	0.001	61527	45148
AR6522	1776982	1762375	99.18	325796	76064	23.35	0.008	0.002	64383	46634
AR6521	1648312	1635177	99.2	317242	73420	23.14	0.008	0.001	62012	45141
AR6556	1470036	1459579	99.29	314946	70767	22.47	0.007	0.001	59279	42382
AR6565	1433996	1422895	99.23	305513	65398	21.41	0.007	0.002	54111	39831
AR6557	1058085	1049867	99.22	254093	54122	21.3	0.007	0.002	44400	33859
AR6558	1191088	1181919	99.23	267119	60475	22.64	0.007	0.001	50523	37242
AR6559	926256	917718	99.08	228694	48031	21	0.007	0.002	39235	30789
AR6560	1112075	1101436	99.04	254002	59288	23.34	0.007	0.001	48862	37089
AR6561	1345000	1335232	99.27	306397	62311	20.34	0.007	0.002	51145	37594
AR6562	1033326	1025159	99.21	244337	50029	20.48	0.007	0.002	40444	30828
AR6563	1451364	1441897	99.35	365964	64365	17.59	0.007	0.002	52244	36911
AR6564	1439254	1428658	99.26	305366	65356	21.4	0.007	0.001	54466	39986
AR6575	1309663	1297119	99.04	262611	64732	24.65	0.007	0.001	53732	40376
AR6584	1993404	1974601	99.06	423594	81303	19.19	0.007	0.001	67397	48787
AR6576	1691868	1675324	99.02	352907	76115	21.57	0.007	0.001	63340	45760
AR6577	1751856	1739291	99.28	432102	75477	17.47	0.007	0.001	60133	42279
AR6578	1801901	1786794	99.16	327798	76394	23.31	0.007	0.001	63273	45216
AR6579	2221509	2204526	99.24	365504	87148	23.84	0.007	0.001	72607	49479
AR6580	2478964	2458860	99.19	390742	88057	22.54	0.007	0.001	74475	51373
AR6581	2176342	2158312	99.17	357817	83648	23.38	0.007	0.001	69959	49236
AR6582	2450956	2430838	99.18	401051	90578	22.59	0.007	0.001	76039	51633
AR6583	2010395	1991690	99.07	324851	83930	25.84	0.007	0.001	69571	49476
TOTAL	150271383	149018325	99	29589191	6741333				5686639	4134320

### Sheet: Table S3
Table S4: Genetic diversity estimates for individual datasets (GBS and RADSeq)
Archipelago	Pop ID	Dataset	Num_Indv	Private Alleles	Obs_Het	Var	Exp_Het	Var	Pi	Var	Fis	Var
Mallorca	GUARDIA	GBS	15	747	0.172	0.041	0.185	0.038	0.191	0.041	0.053	0.058
Mallorca	MOLTONA	GBS	11	59	0.147	0.033	0.181	0.036	0.191	0.04	0.113	0.085
Mallorca	ENCURT	GBS	23	5316	0.152	0.043	0.158	0.04	0.161	0.042	0.027	0.039
Menorca	COLOM	GBS	10	11	0.163	0.041	0.169	0.035	0.179	0.039	0.041	0.059
Menorca	AIRE	GBS	11	34	0.161	0.04	0.168	0.035	0.176	0.039	0.04	0.057
Menorca	ADGR	GBS	10	85	0.152	0.041	0.16	0.036	0.169	0.04	0.044	0.059
Menorca	PRCV	GBS	10	153	0.151	0.041	0.159	0.036	0.168	0.04	0.041	0.056
Menorca	RAVL	GBS	10	192	0.156	0.045	0.157	0.037	0.166	0.041	0.025	0.052
Cabrera	CABRERA_H	RADSeq	12	42	0.152	0.028	0.178	0.028	0.186	0.031	0.1	0.084
Cabrera	CABRERA_L	RADSeq	8	9	0.157	0.037	0.173	0.032	0.185	0.037	0.072	0.081
Cabrera	ESCLATASANG	RADSeq	10	1130	0.151	0.042	0.163	0.037	0.173	0.041	0.054	0.068
Cabrera	FORADADA	RADSeq	10	1397	0.131	0.038	0.148	0.036	0.158	0.041	0.067	0.067
Mallorca	DRAGONERA	RADSeq	4	1	0.1	0.035	0.11	0.029	0.128	0.04	0.056	0.066
Mallorca	COLOMER	RADSeq	4	4	0.106	0.041	0.108	0.03	0.125	0.041	0.038	0.058
Menorca	COLOM	RADSeq	10	9	0.134	0.034	0.151	0.033	0.16	0.037	0.067	0.069
Menorca	REI	RADSeq	10	61	0.145	0.04	0.151	0.034	0.16	0.038	0.04	0.06
Menorca	AIRE	RADSeq	12	105	0.132	0.034	0.149	0.033	0.156	0.036	0.066	0.07
Menorca	PORROS	RADSeq	11	1940	0.116	0.044	0.112	0.033	0.118	0.037	0.008	0.043

### Sheet: Table S4
Table S5: List of outliers identified by both Bayescan and PCADAPT (Q<0.01, Fst>0.8) for the three datasets: Combined (N=18), GBS (222) and RADSEQ (190) and corresponding annotation
Chrom	POS	DATASET	Gene_category	CDS	Protein_definition	start	end	Size_CDS	Codon	strand	frame	attribute	REF	ALT	Mutation	Substitution_type
Chr12	937545	COMBINED	coding		cullin-1
ChrZ	10885052	COMBINED	coding		Cullin-4B
Chr2	24907248	COMBINED	coding		protein sidekick-2
Chr8	26520893	COMBINED	coding
Chr2	42088672	COMBINED	coding		Calponin-homology (CH) domain-containing protein
Chr15	43987288	COMBINED	coding		Transforming acidic coiled-coil containing protein 2
Chr10	55226525	COMBINED	coding		voltage-dependent L-type calcium channel subunit alpha-1C-like
Chr6	59810146	COMBINED	coding
Chr12	862930	COMBINED	noncoding
Chr1	2934019	COMBINED	noncoding
ChrZ	3302964	COMBINED	noncoding
ChrZ	13397106	COMBINED	noncoding
Chr7	35098419	COMBINED	noncoding
Chr2	59052307	COMBINED	noncoding
Chr7	88655001	COMBINED	noncoding
Chr7	88655031	COMBINED	noncoding
Chr7	88655044	COMBINED	noncoding
Chr7	88956143	COMBINED	noncoding
ChrZ	104236	GBS	coding	yes	phosphorylase b kinase regulatory subunit alpha, skeletal muscle isoform	104058	104287	229	76.3333	+	2	PODLIA034693	C	G	CTC/CTG	Synonymous
Chr17	838005	GBS	coding	yes	domain-containing Elk-1	837881	838089	208	69.3333	+	2	PODLIA014445	T	C	GTT/GTC	Synonymous
ChrZ	1004651	GBS	coding	yes	glypican-3	1004563	1004724	161	53.6667	+	2	PODLIA009638	C	G	AAC/AGC	Non synonymous
Chr15	8033166	GBS	coding	yes	N/A
Chr15	33045589	GBS	coding	yes	roundabout homolog 4	33045387	33045796	409	136.333	-	1	PODLIA033562	C	T	GAG/GAA	Synonymous
Chr8	44444931	GBS	coding	yes	Uncharacterized protein	44444900	44445058	158	52.6667	-	0	PODLIA029218	A	G	GUG/GCG	Non synonymous
Chr5	95333196	GBS	coding	yes	B-cell lymphoma 6 protein	95333127	95333287	160	53.3333	-	0	PODLIA016570	T	A	CAG/CTG	Non synonymous
Chr10_unloc_4	45513	GBS	coding		Inositol 1,4,5-trisphosphate receptor type 2
Chr10	57695	GBS	coding		inositol 1,4,5-trisphosphate receptor type 2
Chr10_unloc_4	57748	GBS	coding		Inositol 1,4,5-trisphosphate receptor type 2
Chr10	59318	GBS	coding		inositol 1,4,5-trisphosphate receptor type 2
Chr10_unloc_4	84093	GBS	coding		Inositol 1,4,5-trisphosphate receptor type 2
Chr11	151442	GBS	coding		of cytokinesis 8
Chr10	189535	GBS	coding		inositol 1,4,5-trisphosphate receptor type 2
ChrZ	224635	GBS	coding		POZ domain-containing KCTD12-like
Chr18	228552	GBS	coding		thimet oligopeptidase
Chr18	228553	GBS	coding		thimet oligopeptidase
Chr17	281124	GBS	coding		complex central element 1-like
Chr17	341408	GBS	coding		tyrosinenon-receptorprotein phosphatase non-receptor type 18
Chr18	350124	GBS	coding		guanine nucleotide-binding protein G(I)/G(S)/G(O) subunit gamma-7
Chr11	368903	GBS	coding		5
Chr11	398101	GBS	coding		5
Chr11	398215	GBS	coding		5
Chr12	407915	GBS	coding		adenylate cyclase type 1
Chr5	411031	GBS	coding		coiled-coil domain-containing protein 91
Chr10	464998	GBS	coding		ras association domain-containing protein 8
Chr13	499265	GBS	coding
Chr17	617556	GBS	coding		ubiquitin-like modifier-activating enzyme 1
Chr12	621427	GBS	coding		insulin-like growth factor-binding protein 3
ChrZ	664535	GBS	coding
Chr13	705828	GBS	coding		acetyl-CoA carboxylase 2
Chr13	707325	GBS	coding		acetyl-CoA carboxylase 2
Chr13	707326	GBS	coding		acetyl-CoA carboxylase 2
ChrZ	715930	GBS	coding		hypoxanthine-guanine phosphoribosyltransferase
ChrZ	715984	GBS	coding		hypoxanthine-guanine phosphoribosyltransferase
ChrZ	725066	GBS	coding		hypoxanthine-guanine phosphoribosyltransferase
ChrZ	770432	GBS	coding		finger 6
ChrZ	777770	GBS	coding
Chr17	789777	GBS	coding		ubiquitin carboxyl-terminal hydrolase 11
ChrZ	893855	GBS	coding		finger 391-like
ChrZ	922263	GBS	coding		protein Shroom4
Chr12	937545	GBS	coding		cullin-1
Chr12	937594	GBS	coding		cullin-1
Chr6	943126	GBS	coding		SUN domain containing ossification factor
ChrZ	1004980	GBS	coding		glypican-3
Chr17	1015948	GBS	coding		synapsin-1
Chr5	1085066	GBS	coding		potassium voltage-gated channel subfamily KQT member 1-like
Chr13	1159044	GBS	coding
Chr13	1159045	GBS	coding
ChrZ	1365808	GBS	coding		glypicanglypican-4
ChrZ	1365813	GBS	coding		glypicanglypican-4
Chr2	1367051	GBS	coding		collagen alpha-3(V) chain
Chr1	1461004	GBS	coding		receptor tyrosine-protein kinase erbB-4
Chr1	1461078	GBS	coding		receptor tyrosine-protein kinase erbB-4
ChrZ	2272944	GBS	coding		repeat-containing 44
ChrZ	2274034	GBS	coding		repeat-containing 44
Chr17	2633450	GBS	coding		methyl-CpG-binding protein 2
Chr7	2790899	GBS	coding		finger CCCH domain-containing 3
Chr7	3310871	GBS	coding		GTPase-activating 39
Chr16	3437892	GBS	coding		repeat 28
Chr16	4762203	GBS	coding		unconventional myosin-XVIIIb
Chr18	6895471	GBS	coding		mitochondrial import inner membrane translocase subunit TIM44
Chr15	8033166	GBS	coding
Chr2	8539963	GBS	coding		signal transducer and activator of transcription 2
Chr2	8540003	GBS	coding		signal transducer and activator of transcription 2
Chr2	8640398	GBS	coding		Timeless circadian regulator
Chr2	8640417	GBS	coding		Timeless circadian regulator
Chr16	10543642	GBS	coding		E3 ubiquitin-protein ligase CHFR
Chr8	14427700	GBS	coding		upstream stimulatory factor 2
Chr8	14427749	GBS	coding		upstream stimulatory factor 2
ChrZ	17982445	GBS	coding		small nucleolar RNA-associated 14 homolog A
ChrZ	20658768	GBS	coding		connector enhancer of kinase suppressor of ras 2-like
ChrZ	20770093	GBS	coding		connector enhancer of kinase suppressor of ras 2-like
Chr1	21187788	GBS	coding		obg-like ATPase 1
Chr13	21537572	GBS	coding		importin subunit beta-1
Chr2	22216094	GBS	coding		repeat domain phosphoinositide-interacting 1
Chr2	22216094	GBS	coding		arylsulfatase G
Chr2	22667440	GBS	coding		dual specificity mitogen-activated protein kinase kinase 6
Chr13	22710391	GBS	coding		signal transducer and activator of transcription 5B
Chr16	23074966	GBS	coding		spectrin beta chain, non-erythrocytic 2
Chr14	27137817	GBS	coding		coronin-2B
ChrZ	28113898	GBS	coding		E3 ubiquitin-protein ligase RLIM
ChrZ	28113944	GBS	coding		E3 ubiquitin-protein ligase RLIM
Chr11	33639059	GBS	coding		beta-1,3-galactosyl-O-glycosyl-glycoprotein beta-1,6-N-acetylglucosaminyltransferase 4
ChrZ	34087826	GBS	coding
ChrZ	34130863	GBS	coding		mitoguardin 2
ChrZ	38042520	GBS	coding		protein SCAI
ChrZ	38085974	GBS	coding		protein SCAI
ChrZ	38234291	GBS	coding		GTPase-activating protein and VPS9 domain-containing protein 1
ChrZ	38234291	GBS	coding		GTPase-activating protein and VPS9 domain-containing protein 1 0
ChrZ	38234291	GBS	coding		GTPase-activating protein and VPS9 domain-containing protein 1 isoform X8
Chr7	38314169	GBS	coding
ChrZ	38704154	GBS	coding		pre-B-cell leukemia transcription factor 3
Chr15	42576511	GBS	coding		bridging integrator 3
Chr15	42576588	GBS	coding		bridging integrator 3
Chr15	42958970	GBS	coding		metal cation symporter ZIP14
Chr15	43332390	GBS	coding		morphogenetic 1
Chr15	43385654	GBS	coding		morphogenetic 1
Chr15	43608916	GBS	coding		fibroblast growth factor receptor 1
Chr15	43686283	GBS	coding
Chr15	43996749	GBS	coding		Transforming acidic coiled-coil containing protein 2
Chr15	44014417	GBS	coding		Transforming acidic coiled-coil containing protein 2
Chr15	44024928	GBS	coding		Transforming acidic coiled-coil containing protein 2
Chr15	44155649	GBS	coding
Chr15	44375226	GBS	coding		and metalloproteinase domain-containing 2-like
Chr15	44495644	GBS	coding		indoleamine 2,3-dioxygenase 2-like
Chr15	44495645	GBS	coding		indoleamine 2,3-dioxygenase 2-like
Chr15	44495741	GBS	coding		indoleamine 2,3-dioxygenase 2-like
Chr15	44495771	GBS	coding		indoleamine 2,3-dioxygenase 2-like
ChrZ	48588857	GBS	coding		carboxyl-terminal PDZ ligand of neuronal nitric oxide synthase protein-like
ChrZ	49045422	GBS	coding		rab GTPase-activating 1
ChrZ	49045422	GBS	coding		GTPase-activating 1
ChrZ	49045583	GBS	coding		GTPase-activating 1
ChrZ	49045583	GBS	coding		rab GTPase-activating 1
ChrZ	50058345	GBS	coding		steroidogenic factor 1
Chr14	50706902	GBS	coding		junction ZO-1
Chr14	50779963	GBS	coding		junction ZO-1
Chr10	55226525	GBS	coding		voltage-dependent L-type calcium channel subunit alpha-1C-like
Chr12	55795806	GBS	coding		cavernous malformations 2
Chr1	57431818	GBS	coding		sn1-specific diacylglycerol lipase alpha
Chr5	62945637	GBS	coding
Chr10	67775198	GBS	coding		transportin-3
Chr2	71101836	GBS	coding		semaphorin-3D-like
Chr8	77024266	GBS	coding		endothelin-converting enzyme 1
Chr8	80476100	GBS	coding		ankyrin-1
Chr8	80497414	GBS	coding		ankyrin-1
Chr8	80500120	GBS	coding		ankyrin-1
Chr8	80500266	GBS	coding		ankyrin-1
Chr8	80500268	GBS	coding		ankyrin-1
Chr8	80522556	GBS	coding		ankyrin-1
Chr8	80583192	GBS	coding		ankyrin-1
Chr8	80818579	GBS	coding		tissue-type plasminogen activator
Chr8	81325100	GBS	coding		Uncharacterized protein
Chr8	81580199	GBS	coding		semaphorinsemaphorin-4C
Chr8	83713018	GBS	coding		vesicle-associated membrane protein 8
Chr6	83714350	GBS	coding		guanine nucleotide-binding protein G(s) subunit alpha
Chr6	83714350	GBS	coding		GNAS protein
Chr7	88979205	GBS	coding		terminal nucleotidyltransferase 4A
Chr7	89063849	GBS	coding		ETS-related transcription factor Elf-1
Chr7	89063849	GBS	coding		domain-binding 4
Chr7	89482335	GBS	coding
Chr2	117120061	GBS	coding		finger 420-like
scaffold_87	28709	GBS	noncoding
Chr10_unloc_4	33610	GBS	noncoding
Chr12	82353	GBS	noncoding
Chr12	212415	GBS	noncoding
Chr5	232011	GBS	noncoding
Chr12	269947	GBS	noncoding
Chr2	448280	GBS	noncoding
Chr2	448410	GBS	noncoding
Chr10	465860	GBS	noncoding
ChrZ	478185	GBS	noncoding
ChrZ	478301	GBS	noncoding
Chr1	526154	GBS	noncoding
Chr17	532257	GBS	noncoding
Chr1	556100	GBS	noncoding
Chr2	623204	GBS	noncoding
Chr2	623205	GBS	noncoding
Chr12	744548	GBS	noncoding
ChrZ	752566	GBS	noncoding
ChrZ	844687	GBS	noncoding
ChrZ	844692	GBS	noncoding
ChrZ	844715	GBS	noncoding
Chr9	1077910	GBS	noncoding
Chr9	1238907	GBS	noncoding
Chr9	1238973	GBS	noncoding
Chr9	1282166	GBS	noncoding
Chr6	1420861	GBS	noncoding
ChrZ	1421217	GBS	noncoding
ChrZ	1504535	GBS	noncoding
Chr2	1676662	GBS	noncoding
Chr2	1677736	GBS	noncoding
Chr2	1677769	GBS	noncoding
Chr2	1677877	GBS	noncoding
ChrZ	2053499	GBS	noncoding
Chr1	2059079	GBS	noncoding
ChrZ	2390456	GBS	noncoding
Chr1	2934019	GBS	noncoding
ChrZ	3186946	GBS	noncoding
ChrZ	3215225	GBS	noncoding
Chr16	3913582	GBS	noncoding
ChrZ	3950616	GBS	noncoding
ChrZ	4429305	GBS	noncoding
Chr18	4931874	GBS	noncoding
Chr18	4931876	GBS	noncoding
Chr18	4931877	GBS	noncoding
Chr8	5488936	GBS	noncoding
Chr8	5488953	GBS	noncoding
ChrZ	8702593	GBS	noncoding
ChrZ	10762764	GBS	noncoding
Chr12	11902417	GBS	noncoding
Chr2	16923066	GBS	noncoding
ChrZ	17923105	GBS	noncoding
ChrZ	17923108	GBS	noncoding
ChrZ	18620888	GBS	noncoding
Chr14	23703832	GBS	noncoding
Chr16	24269400	GBS	noncoding
Chr1	27315544	GBS	noncoding
ChrZ	31697651	GBS	noncoding
ChrZ	31697667	GBS	noncoding
ChrZ	32619119	GBS	noncoding
ChrZ	43232368	GBS	noncoding
ChrZ	43232440	GBS	noncoding
Chr15	43552928	GBS	noncoding
Chr15	43552988	GBS	noncoding
Chr15	43569465	GBS	noncoding
Chr15	43771719	GBS	noncoding
Chr15	43818711	GBS	noncoding
Chr15	43923593	GBS	noncoding
Chr15	43923692	GBS	noncoding
Chr15	43932012	GBS	noncoding
Chr15	44084699	GBS	noncoding
Chr2	44153782	GBS	noncoding
ChrZ	46408192	GBS	noncoding
Chr12	47475571	GBS	noncoding
Chr14	50069995	GBS	noncoding
Chr14	50662136	GBS	noncoding
Chr14	52589205	GBS	noncoding
Chr13	53213593	GBS	noncoding
Chr10	57225461	GBS	noncoding
Chr2	59052227	GBS	noncoding
Chr8	68343439	GBS	noncoding
Chr8	68343443	GBS	noncoding
Chr10	70494407	GBS	noncoding
Chr1	75624320	GBS	noncoding
Chr6	77114079	GBS	noncoding
Chr8	80278703	GBS	noncoding
Chr8	80299848	GBS	noncoding
Chr7	88609888	GBS	noncoding
Chr7	88956143	GBS	noncoding
ChrZ	541059	RADSEQ	coding	yes	N/A
Chr6	954289	RADSEQ	coding	yes	phosphatidylinositol N-acetylglucosaminyltransferase subunit C	953546	954439	893	297.667	+	0	PODLIA002598	T	C	AGT/AGC	Synonymous
Chr11	1787566	RADSEQ	coding	yes	Hyaluronoglucosaminidase	1787557	1787626	69	23	-	1	PODLIA030818	A	G	GCT/GCC	Synonymous
ChrZ	37050411	RADSEQ	coding	yes	pore complex Nup214	37050351	37052105	1754	584.667	-	2	PODLIA042405	T	C	AGT/GGT	Non synonymous
Chr10	50471692	RADSEQ	coding	yes	Uncharacterized protein	50471597	50471725	128	42.6667	+	0	PODLIA034273	T	C	TTT/TTC	Synonymous
Chr2	59727566	RADSEQ	coding	yes	E3 ubiquitin-protein ligase RNF130	59727427	59727618	191	63.6667	-	2	PODLIA024355	G	A	AAC/AAT	Synonymous
Chr1	115922971	RADSEQ	coding	yes	cytochrome P450 2C19-like	115922905	115923046	141	47	+	0	PODLIA026372	T	G	TCG/GCG	Non synonymous
Chr15	8036953	RADSEQ	noncoding
Chr10	5610	RADSEQ	coding		inositol 1,4,5-trisphosphate receptor type 2
Chr10_unloc_4	47950	RADSEQ	coding		Inositol 1,4,5-trisphosphate receptor type 2
Chr2	138706	RADSEQ	coding		Uncharacterized protein
ChrZ	165493	RADSEQ	coding		(+) Cl(-) exchange transporter 5
Chr10	200831	RADSEQ	coding		inositol 1,4,5-trisphosphate receptor type 2
Chr17	253064	RADSEQ	coding		CXXC-type zinc finger protein 1
ChrZ	331507	RADSEQ	coding		domain-containing 3
ChrZ	331507	RADSEQ	coding		Uncharacterized protein
Chr13	339933	RADSEQ	coding		SH3 domain-containing protein
ChrZ	365710	RADSEQ	coding		domain-containing 3
ChrZ	365710	RADSEQ	coding		Uncharacterized protein
Chr2	424746	RADSEQ	coding		lysophosphatidic acid receptor 2
Chr13	607058	RADSEQ	coding		Ankyrin repeat domain 13A
Chr13	607058	RADSEQ	coding		repeat domain-containing 13A
Chr12	613088	RADSEQ	coding		insulin-like growth factor-binding protein 3
ChrZ	624584	RADSEQ	coding		hydrogen exchanger 6
Chr17	722650	RADSEQ	coding		cyclin-dependent kinase 16
Chr17	810958	RADSEQ	coding		membrane complex subunit 3-like
Chr12	890502	RADSEQ	coding		histone-lysine N-methyltransferase EZH2
Chr12	937545	RADSEQ	coding		cullin-1
Chr9	968208	RADSEQ	coding		leucine-rich repeat and immunoglobulin-like domain-containing nogo receptor-interacting protein 1
Chr5	983565	RADSEQ	coding		potassium voltage-gated channel subfamily KQT member 1-like
Chr5	1062135	RADSEQ	coding		potassium voltage-gated channel subfamily KQT member 1-like
Chr1	1070779	RADSEQ	coding		carbamoyl-phosphate synthase ammonia, mitochondrial
Chr5	1137531	RADSEQ	coding		potassium voltage-gated channel subfamily KQT member 1-like
Chr2	1313298	RADSEQ	coding		collagen alpha-3(V) chain
Chr2	1313409	RADSEQ	coding		collagen alpha-3(V) chain
Chr2	1371286	RADSEQ	coding		collagen alpha-3(V) chain
Chr17	1411528	RADSEQ	coding		sphingosine 1-phosphate receptor 2
Chr17	1411547	RADSEQ	coding		sphingosine 1-phosphate receptor 2
Chr17	1411710	RADSEQ	coding		sphingosine 1-phosphate receptor 2
Chr2	1416434	RADSEQ	coding		retinol dehydrogenase 8
Chr2	1416440	RADSEQ	coding		retinol dehydrogenase 8
Chr6	1448169	RADSEQ	coding		ral guanine nucleotide dissociation stimulator-like 1
Chr6	1448170	RADSEQ	coding		ral guanine nucleotide dissociation stimulator-like 1
Chr1	1493308	RADSEQ	coding		receptor tyrosine-protein kinase erbB-4
Chr1	1493309	RADSEQ	coding		receptor tyrosine-protein kinase erbB-4
Chr2	1499486	RADSEQ	coding		histone deacetylase 7
Chr2	1673395	RADSEQ	coding		histone deacetylase 7
Chr9	1759653	RADSEQ	coding		phase cyclin A-associated in the endoplasmic reticulum
Chr11	1787800	RADSEQ	coding		Hyaluronoglucosaminidase
ChrZ	1811444	RADSEQ	coding		muscleblind 3
ChrZ	1811444	RADSEQ	coding		3
ChrZ	1811603	RADSEQ	coding		muscleblind 3
ChrZ	1811603	RADSEQ	coding		3
ChrZ	1979984	RADSEQ	coding		serine serine/threonine-protein kinase 26
ChrZ	2098018	RADSEQ	coding
Chr16	4468646	RADSEQ	coding
Chr16	4771759	RADSEQ	coding		unconventional myosin-XVIIIb
Chr6	5528340	RADSEQ	coding		sterol O-acyltransferase 1-like
Chr6	6085303	RADSEQ	coding		sulfhydryl oxidase 1
Chr1	7403684	RADSEQ	coding		putative malate dehydrogenase 1B
Chr13	10246006	RADSEQ	coding		tubulin gamma-1 chain
Chr13	10246006	RADSEQ	coding		pleckstrin homology domain-containing family H member 3
Chr18	10549224	RADSEQ	coding		RNA exonuclease 1 homolog
ChrZ	10804815	RADSEQ	coding		protein ATP1B4
Chr4	19226879	RADSEQ	coding		family-interacting 2
Chr3	23326603	RADSEQ	coding
ChrZ	25622380	RADSEQ	coding		serine serine/threonine-protein kinase PAK 3
ChrZ	25622380	RADSEQ	coding		serine/threonine-protein kinase PAK 3
Chr14	26034859	RADSEQ	coding		repeat-containing 76
Chr14	26034907	RADSEQ	coding		repeat-containing 76
Chr14	26034911	RADSEQ	coding		repeat-containing 76
Chr14	26221544	RADSEQ	coding		CTD small phosphatase 2
Chr4	26984435	RADSEQ	coding		SUMO-protein ligase 2-like
ChrZ	27616471	RADSEQ	coding
Chr2	30535859	RADSEQ	coding		voltage-dependent T-type calcium channel subunit alpha-1G
Chr9	31116949	RADSEQ	coding
ChrZ	33191744	RADSEQ	coding		bromodomain-containing protein 3
Chr16	34009039	RADSEQ	coding		atrial natriuretic peptide receptor 1
Chr2	38224723	RADSEQ	coding		cytochrome P450 2C20-like
Chr7	38297144	RADSEQ	coding		68-like
Chr7	38312199	RADSEQ	coding
Chr7	38312349	RADSEQ	coding
ChrZ	38737620	RADSEQ	coding		pre-B-cell leukemia transcription factor 3
Chr12	40290825	RADSEQ	coding		Integrin beta
Chr12	41548525	RADSEQ	coding		cAMP-responsive element modulator
Chr3	41590878	RADSEQ	coding		gamma-aminobutyric acid receptor subunit rho-2
Chr3	41893991	RADSEQ	coding		transcription regulator protein BACH2
Chr15	42563177	RADSEQ	coding		bridging integrator 3
ChrZ	42981563	RADSEQ	coding		pappalysin-1
Chr11	43668440	RADSEQ	coding		succinyl-CoA:3-ketoacid:3-ketoacid coenzyme A transferase 1, mitochondrial
Chr15	43677206	RADSEQ	coding
Chr15	43677209	RADSEQ	coding
Chr15	44034931	RADSEQ	coding		Transforming acidic coiled-coil containing protein 2
Chr15	44298839	RADSEQ	coding		and metalloproteinase domain-containing 9
Chr15	44404254	RADSEQ	coding		and metalloproteinase domain-containing 2-like
Chr15	44404298	RADSEQ	coding		and metalloproteinase domain-containing 2-like
Chr15	44405891	RADSEQ	coding		and metalloproteinase domain-containing 2-like
Chr15	44430707	RADSEQ	coding		and metalloproteinase domain-containing 2-like
Chr15	44457057	RADSEQ	coding		indoleamine 2,3-dioxygenase 2-like
Chr15	44467211	RADSEQ	coding		indoleamine 2,3-dioxygenase 2-like
Chr15	44472786	RADSEQ	coding		indoleamine 2,3-dioxygenase 2-like
Chr12	48467775	RADSEQ	coding		xylulose kinase
Chr14	52592487	RADSEQ	coding
Chr10	54044571	RADSEQ	coding		ninjurinninjurin-2
Chr1	57470205	RADSEQ	coding		sn1-specific diacylglycerol lipase alpha
Chr2	69383033	RADSEQ	coding		acylamino-acid-releasing enzyme
Chr10	70438539	RADSEQ	coding
Chr10	70442272	RADSEQ	coding
Chr10	70472080	RADSEQ	coding		---NA---
Chr8	70479287	RADSEQ	coding		arginine-glutamic acid dipeptide repeats protein
Chr8	70479287	RADSEQ	coding		arginine-glutamic acid dipeptide repeats protein isoform X7
Chr5	71748871	RADSEQ	coding		sodium/hydrogen exchanger 9
Chr9	73922672	RADSEQ	coding
Chr2	74101261	RADSEQ	coding		asporin
Chr8	81001205	RADSEQ	coding		NN-acetylglucosamine-6-sulfatase-like
Chr6	86323111	RADSEQ	coding		PSA7 protein
Chr7	88723763	RADSEQ	coding		adenylate cyclase type 2
Chr7	88999800	RADSEQ	coding
Chr7	89506237	RADSEQ	coding
Chr1	96419382	RADSEQ	coding
Chr3	100505280	RADSEQ	coding		protein kinase C epsilon type
Chr1	117471428	RADSEQ	coding		(A) polymerase alpha
Chr3	118292200	RADSEQ	coding		potassium channel subfamily K member 3
Chr12	77470	RADSEQ	noncoding
Chr5	160007	RADSEQ	noncoding
Chr12	189286	RADSEQ	noncoding
Chr5	264688	RADSEQ	noncoding
Chr5	324474	RADSEQ	noncoding
Chr5	336566	RADSEQ	noncoding
Chr2	360563	RADSEQ	noncoding
ChrZ	479513	RADSEQ	noncoding
Chr1	513304	RADSEQ	noncoding
Chr1	513559	RADSEQ	noncoding
Chr1	559535	RADSEQ	noncoding
ChrZ	793256	RADSEQ	noncoding
ChrZ	795627	RADSEQ	noncoding
ChrZ	795632	RADSEQ	noncoding
ChrZ	795638	RADSEQ	noncoding
ChrZ	795726	RADSEQ	noncoding
ChrZ	802574	RADSEQ	noncoding
ChrZ	802602	RADSEQ	noncoding
ChrZ	1523410	RADSEQ	noncoding
ChrZ	1523442	RADSEQ	noncoding
ChrZ	1544599	RADSEQ	noncoding
ChrZ	1544600	RADSEQ	noncoding
ChrZ	1587292	RADSEQ	noncoding
ChrZ	1707024	RADSEQ	noncoding
Chr12	2034313	RADSEQ	noncoding
ChrZ	2406895	RADSEQ	noncoding
Chr4	2637395	RADSEQ	noncoding
ChrZ	3167261	RADSEQ	noncoding
ChrZ	3186641	RADSEQ	noncoding
ChrZ	3245321	RADSEQ	noncoding
ChrZ	3381046	RADSEQ	noncoding
Chr16	4003996	RADSEQ	noncoding
ChrZ	4683647	RADSEQ	noncoding
Chr16	4904487	RADSEQ	noncoding
ChrZ	6225185	RADSEQ	noncoding
ChrZ	8501857	RADSEQ	noncoding
ChrZ	8501862	RADSEQ	noncoding
ChrZ	18611397	RADSEQ	noncoding
ChrZ	20604953	RADSEQ	noncoding
ChrZ	22349162	RADSEQ	noncoding
Chr8	23452869	RADSEQ	noncoding
Chr14	31090686	RADSEQ	noncoding
Chr10	32941827	RADSEQ	noncoding
Chr7	35098419	RADSEQ	noncoding
Chr7	38284864	RADSEQ	noncoding
Chr11	38754474	RADSEQ	noncoding
Chr14	38874167	RADSEQ	noncoding
Chr5	38964751	RADSEQ	noncoding
Chr8	40227007	RADSEQ	noncoding
Chr15	43728013	RADSEQ	noncoding
Chr15	43771585	RADSEQ	noncoding
Chr2	44153116	RADSEQ	noncoding
Chr15	44390704	RADSEQ	noncoding
Chr6	49205035	RADSEQ	noncoding
Chr5	50511248	RADSEQ	noncoding
Chr5	50511256	RADSEQ	noncoding
Chr7	55531742	RADSEQ	noncoding
Chr8	62001805	RADSEQ	noncoding
Chr3	62519887	RADSEQ	noncoding
Chr1	63275303	RADSEQ	noncoding
Chr10	66686362	RADSEQ	noncoding
Chr10	70432054	RADSEQ	noncoding
Chr10	70459880	RADSEQ	noncoding
Chr10	70459888	RADSEQ	noncoding
Chr5	71001804	RADSEQ	noncoding
Chr2	72741815	RADSEQ	noncoding
Chr9	75513586	RADSEQ	noncoding
Chr3	80146796	RADSEQ	noncoding
Chr4	83126351	RADSEQ	noncoding
Chr5	87212980	RADSEQ	noncoding
Chr1	100278768	RADSEQ	noncoding
Chr2	112113805	RADSEQ	noncoding
Chr3	112504168	RADSEQ	noncoding
Chr3	112504204	RADSEQ	noncoding
Chr1	115748472	RADSEQ	noncoding

### Sheet: Table S5
Table S6: Archipelago-segregating SNPs (fixed alleles)
SNP position _most frequent allele	Chr	Archipelago with NULL frequency	Dataset
1461004_T	Chr1	Mallorca/Cabrera	GBS
1461078_C	Chr1	Mallorca/Cabrera	GBS
2059079_G	Chr1	Mallorca/Cabrera	GBS
27315544_A	Chr1	Mallorca/Cabrera	GBS
526154_G	Chr1	Mallorca/Cabrera	GBS
45513_A	Chr10_unloc_4	Mallorca/Cabrera	GBS
57748_T	Chr10_unloc_4	Mallorca/Cabrera	GBS
189535_G	Chr10	Mallorca/Cabrera	GBS
465860_G	Chr10	Mallorca/Cabrera	GBS
55226525_G	Chr10	Mallorca/Cabrera	GBS
57225461_C	Chr10	Mallorca/Cabrera	GBS
59318_C	Chr10	Mallorca/Cabrera	GBS
70494407_T	Chr10	Mallorca/Cabrera	GBS
151442_G	Chr11	Mallorca/Cabrera	GBS
368903_A	Chr11	Mallorca/Cabrera	GBS
398101_A	Chr11	Mallorca/Cabrera	GBS
398215_C	Chr11	Mallorca/Cabrera	GBS
744548_G	Chr12	Mallorca/Cabrera	GBS
937545_C	Chr12	Mallorca/Cabrera	GBS
937594_G	Chr12	Mallorca/Cabrera	GBS
21537572_T	Chr13	Mallorca/Cabrera	GBS
707325_C	Chr13	Mallorca/Cabrera	GBS
707326_A	Chr13	Mallorca/Cabrera	GBS
23703832_G	Chr14	Mallorca/Cabrera	GBS
50779963_G	Chr14	Mallorca/Cabrera	GBS
52589205_T	Chr14	Mallorca/Cabrera	GBS
42576511_T	Chr15	Mallorca/Cabrera	GBS
42576588_T	Chr15	Mallorca/Cabrera	GBS
43385654_T	Chr15	Mallorca/Cabrera	GBS
43771719_T	Chr15	Mallorca/Cabrera	GBS
43923593_A	Chr15	Mallorca/Cabrera	GBS
43923692_T	Chr15	Mallorca/Cabrera	GBS
43932012_A	Chr15	Mallorca/Cabrera	GBS
43996749_G	Chr15	Mallorca/Cabrera	GBS
44014417_A	Chr15	Mallorca/Cabrera	GBS
44084699_T	Chr15	Mallorca/Cabrera	GBS
44155649_G	Chr15	Mallorca/Cabrera	GBS
44495644_C	Chr15	Mallorca/Cabrera	GBS
44495645_T	Chr15	Mallorca/Cabrera	GBS
44495741_T	Chr15	Mallorca/Cabrera	GBS
44495771_C	Chr15	Mallorca/Cabrera	GBS
8033166_T	Chr15	Mallorca/Cabrera	GBS
24269400_G	Chr16	Mallorca/Cabrera	GBS
3913582_A	Chr16	Mallorca/Cabrera	GBS
4762203_A	Chr16	Mallorca/Cabrera	GBS
1015948_A	Chr17	Mallorca/Cabrera	GBS
281124_T	Chr17	Mallorca/Cabrera	GBS
838005_T	Chr17	Mallorca/Cabrera	GBS
228552_T	Chr18	Mallorca/Cabrera	GBS
228553_A	Chr18	Mallorca/Cabrera	GBS
350124_T	Chr18	Mallorca/Cabrera	GBS
117120061_C	Chr2	Mallorca/Cabrera	GBS
448280_C	Chr2	Mallorca/Cabrera	GBS
448410_T	Chr2	Mallorca/Cabrera	GBS
623204_C	Chr2	Mallorca/Cabrera	GBS
1085066_T	Chr5	Mallorca/Cabrera	GBS
232011_G	Chr5	Mallorca/Cabrera	GBS
411031_T	Chr5	Mallorca/Cabrera	GBS
95333196_T	Chr5	Mallorca/Cabrera	GBS
77114079_T	Chr6	Mallorca/Cabrera	GBS
38314169_A	Chr7	Mallorca/Cabrera	GBS
88609888_C	Chr7	Mallorca/Cabrera	GBS
88979205_G	Chr7	Mallorca/Cabrera	GBS
89063849_G	Chr7	Mallorca/Cabrera	GBS
14427700_A	Chr8	Mallorca/Cabrera	GBS
14427749_A	Chr8	Mallorca/Cabrera	GBS
68343439_G	Chr8	Mallorca/Cabrera	GBS
68343443_A	Chr8	Mallorca/Cabrera	GBS
80278703_T	Chr8	Mallorca/Cabrera	GBS
80476100_A	Chr8	Mallorca/Cabrera	GBS
80500120_C	Chr8	Mallorca/Cabrera	GBS
80500266_G	Chr8	Mallorca/Cabrera	GBS
80500268_C	Chr8	Mallorca/Cabrera	GBS
80522556_C	Chr8	Mallorca/Cabrera	GBS
80583192_A	Chr8	Mallorca/Cabrera	GBS
80818579_C	Chr8	Mallorca/Cabrera	GBS
81325100_A	Chr8	Mallorca/Cabrera	GBS
83713018_G	Chr8	Mallorca/Cabrera	GBS
1077910_T	Chr9	Mallorca/Cabrera	GBS
104236_C	ChrZ	Mallorca/Cabrera	GBS
2390456_T	ChrZ	Mallorca/Cabrera	GBS
31697651_G	ChrZ	Mallorca/Cabrera	GBS
31697667_T	ChrZ	Mallorca/Cabrera	GBS
32619119_T	ChrZ	Mallorca/Cabrera	GBS
3950616_G	ChrZ	Mallorca/Cabrera	GBS
43232368_T	ChrZ	Mallorca/Cabrera	GBS
50058345_A	ChrZ	Mallorca/Cabrera	GBS
715930_G	ChrZ	Mallorca/Cabrera	GBS
715984_A	ChrZ	Mallorca/Cabrera	GBS
752566_T	ChrZ	Mallorca/Cabrera	GBS
844687_C	ChrZ	Mallorca/Cabrera	GBS
844692_G	ChrZ	Mallorca/Cabrera	GBS
844715_T	ChrZ	Mallorca/Cabrera	GBS
8702593_C	ChrZ	Mallorca/Cabrera	GBS
862930_A	Chr12	Menorca	COMBINED
937545_T	Chr12	Menorca	COMBINED
100278768_C	Chr1	Menorca	RADSEQ
1070779_G	Chr1	Menorca	RADSEQ
115922971_G	Chr1	Menorca	RADSEQ
559535_A	Chr1	Menorca	RADSEQ
57470205_C	Chr1	Menorca	RADSEQ
63275303_C	Chr1	Menorca	RADSEQ
96419382_C	Chr1	Menorca	RADSEQ
47950_G	Chr10_unloc_4	Menorca	RADSEQ
5610_T	Chr10	Menorca	RADSEQ
38754474_G	Chr11	Menorca	RADSEQ
40290825_G	Chr12	Menorca	RADSEQ
41548525_T	Chr12	Menorca	RADSEQ
890502_G	Chr12	Menorca	RADSEQ
937545_T	Chr12	Menorca	RADSEQ
26221544_G	Chr14	Menorca	RADSEQ
52592487_G	Chr14	Menorca	RADSEQ
43677206_G	Chr15	Menorca	RADSEQ
43677209_A	Chr15	Menorca	RADSEQ
44034931_G	Chr15	Menorca	RADSEQ
44404254_T	Chr15	Menorca	RADSEQ
8036953_G	Chr15	Menorca	RADSEQ
4003996_G	Chr16	Menorca	RADSEQ
4771759_A	Chr16	Menorca	RADSEQ
4904487_C	Chr16	Menorca	RADSEQ
1411528_A	Chr17	Menorca	RADSEQ
1411547_C	Chr17	Menorca	RADSEQ
253064_T	Chr17	Menorca	RADSEQ
722650_T	Chr17	Menorca	RADSEQ
1313409_C	Chr2	Menorca	RADSEQ
138706_C	Chr2	Menorca	RADSEQ
1673395_T	Chr2	Menorca	RADSEQ
44153116_A	Chr2	Menorca	RADSEQ
59727566_A	Chr2	Menorca	RADSEQ
112504168_A	Chr3	Menorca	RADSEQ
112504204_T	Chr3	Menorca	RADSEQ
62519887_G	Chr3	Menorca	RADSEQ
1062135_G	Chr5	Menorca	RADSEQ
264688_C	Chr5	Menorca	RADSEQ
38964751_A	Chr5	Mallorca/Cabrera	RADSEQ
50511248_T	Chr5	Menorca	RADSEQ
50511256_C	Chr5	Menorca	RADSEQ
983565_C	Chr5	Mallorca/Cabrera	RADSEQ
1448169_T	Chr6	Menorca	RADSEQ
1448170_G	Chr6	Menorca	RADSEQ
86323111_T	Chr6	Menorca	RADSEQ
954289_C	Chr6	Menorca	RADSEQ
38284864_G	Chr7	Mallorca/Cabrera	RADSEQ
88723763_C	Chr7	Menorca	RADSEQ
89506237_G	Chr7	Menorca	RADSEQ
70479287_A	Chr8	Menorca	RADSEQ
81001205_G	Chr8	Menorca	RADSEQ
31116949_C	Chr9	Menorca	RADSEQ
1587292_G	ChrZ	Menorca	RADSEQ
1707024_G	ChrZ	Menorca	RADSEQ
25622380_C	ChrZ	Menorca	RADSEQ
3245321_C	ChrZ	Menorca	RADSEQ
331507_T	ChrZ	Menorca	RADSEQ
38737620_G	ChrZ	Menorca	RADSEQ
479513_G	ChrZ	Menorca	RADSEQ
